# Proximity Labeling of NIMA Kinase Complex Components in *C. elegans*

**DOI:** 10.1101/2025.06.16.659960

**Authors:** David S. Fay, Boopathi Balasubramaniam, Sean M. Harrington, Philip T. Eden

**Affiliations:** Department of Molecular Biology, College of Agriculture, Life Sciences and Natural Resources, University of Wyoming 1000 E. University Ave., Laramie, Wyoming; INBRE Data Science Core, University of Wyoming, Laramie, WY 82071, USA

## Abstract

Proximity labeling has emerged as a powerful approach for identifying protein–protein interactions within living systems, particularly those involving weak or transient associations. Here, we present a comprehensive proximity labeling study of five conserved *Caenorhabditis elegans* proteins—NEKL-2, NEKL-3, MLT-2, MLT-3, and MLT-4—that form two NEKL–MLT kinase–scaffold subcomplexes involved in membrane trafficking and actin regulation. Using endogenously expressed TurboID fusions and a data-independent acquisition (DIA) mass spectrometry (MS) pipeline, we profiled NEKL–MLT interactomes across 23 experiments, including several methodological variations, applying stringent controls and filtering strategies. By analyzing and comparing experimental outcomes, we develop a set of intuitive quantitative metrics to assess experimental outcomes and quality. We demonstrate that DIA-based workflows produce sensitive physiologically relevant findings, even in the presence of experimental noise and variability across biological replicates. Our approach is validated through the identification of known NEKL–MLT binding partners and conserved genetic suppressors of *nekl–mlt* mutant phenotypes. Gene ontology enrichment further supports the involvement of newly identified NEKL–MLT interactors in processes including membrane trafficking, cytoskeletal regulation, and cell adhesion. Additionally, several novel proximate interactors were functionally validated using genetic assays. Our findings underscore the utility of DIA-MS in proximity labeling applications and highlight the value of incorporating internal controls, quantitative metrics, and biological validation to enhance confidence in candidate interactors. Overall, this study provides a scalable, organismal-level strategy for probing endogenous protein networks and offers practical guidelines for proximity labeling in multicellular systems.
