## Supplementary material for "Proximity Labeling of NIMA Kinase Complex Components in *C. elegans*": S2 Data

### Sheet: (1) Fig 4B
	% Carboxylase	% TurboID Only			% Up reg 2F	% TurboID Only			% Carboxylase	% Up reg 2F
NEKL-2(1)	21	85		NEKL-2(1)	86	85		NEKL-2(1)	21	86
NEKL-3(1)	25	70		NEKL-3(1)	64	70		NEKL-3(1)	25	64
MLT-3(1)	24	89		MLT-3(1)	80	89		MLT-3(1)	24	80
NEKL-2(2)	5.1	56		NEKL-2(2)	38	56		NEKL-2(2)	5.1	38
NEKL-3(2)	5.2	57		NEKL-3(2)	40	57		NEKL-3(2)	5.2	40
MLT-2(2)	10	23		MLT-2(2)	40	23		MLT-2(2)	10	40
MLT-3(2)	4.6	44		MLT-3(2)	42	44		MLT-3(2)	4.6	42
MLT-4(2)	10	52		MLT-4(2)	30	52		MLT-4(2)	10	30
MLT-2(4)	16	53		NEKL-2(3)	60	93		MLT-2(4)	16	27
MLT-4(4)	18	33		NEKL-3(3)	55	80		MLT-4(4)	18	58
NEKL-2(6)	11	57		MLT-2(4)	27	53		NEKL-2(6)	11	57
NEKL-3(6)	9.9	72		MLT-4(4)	58	33		NEKL-3(6)	9.9	55
MLT-2(6)	13	65		NEKL-2(6)	57	57		MLT-2(6)	13	56
MLT-3(6)	11	39		NEKL-3(6)	55	72		MLT-3(6)	11	63
MLT-4(6)	14	43		MLT-2(6)	56	65		MLT-4(6)	14	60
NEKL-2(7)	27	88		MLT-3(6)	63	39		NEKL-2(7)	27	94
NEKL-3(7)	15	8		MLT-4(6)	60	43		NEKL-3(7)	15	65
MLT-3(7)	33	67		NEKL-2(7)	94	88		MLT-3(7)	33	76
NEKL-2(8)	21	100		NEKL-3(7)	65	8		NEKL-2(8)	21	73
NEKL-3(8)	24	98		MLT-3(7)	76	67		NEKL-3(8)	24	78
MLT-3(8)	21	71		NEKL-2(8)	73	100		MLT-3(8)	21	64
				NEKL-3(8)	78	98
				MLT-3(8)	64	71

### Sheet: (2) Fig 4C
	% TurboID Only	Bait FC			% Carboxylase	Bait FC			% Up reg 2F	Bait FC
NEKL-3(1)	70	115		NEKL-3(1)	25	115		NEKL-3(1)	64	115
MLT-3(1)	89	192		MLT-3(1)	24	192		MLT-3(1)	80	192
NEKL-3(2)	57	35		NEKL-3(2)	5.2	35		NEKL-3(2)	40	35
MLT-3(2)	44	39		MLT-3(2)	4.6	39		MLT-3(2)	42	39
NEKL-3(6)	72	54		NEKL-3(6)	9.9	54		NEKL-3(6)	55	54
MLT-3(6)	39	101		MLT-3(6)	11	101		MLT-3(6)	63	101
NEKL-3(7)	8	266		NEKL-3(7)	15	266		NEKL-3(7)	65	266
MLT-3(7)	67	430		MLT-3(7)	33	430		MLT-3(7)	76	430

### Sheet: (3) Fig 4D
	% TurboID Only	Prey FC			% Up reg 2F	Prey FC			% Carboxylase	Prey FC
NEKL-3–MLT-3(1)	70	19		NEKL-3–MLT-3(1)	64	18		NEKL-3–MLT-3(1)	25	19
MLT-3–NEKL-3(1)	89	65		MLT-3–NEKL-3(1)	80	65		MLT-3–NEKL-3(1)	24	65
NEKL-3–MLT-3(2)	57	11		NEKL-3–MLT-3(2)	40	11		NEKL-3–MLT-3(2)	5.2	11
MLT-3–NEKL-3(2)	44	16		MLT-3–NEKL-3(2)	42	16		MLT-3–NEKL-3(2)	4.6	16
NEKL-3–MLT-3(6)	72	23		NEKL-3–MLT-3(6)	55	23		NEKL-3–MLT-3(6)	9.9	23
MLT-3–NEKL-3(6)	39	14		MLT-3–NEKL-3(6)	63	14		MLT-3–NEKL-3(6)	11	14
NEKL-3–MLT-3(7)	8	12		NEKL-3–MLT-3(7)	65	12		NEKL-3–MLT-3(7)	15	12
MLT-3_NEKL-3(7)	67	55		MLT-3_NEKL-3(7)	76	55		MLT-3_NEKL-3(7)	33	55

### Sheet: (4) Fig 4E
	Bait FC	Prey FC
NEKL-3–MLT-3(1)	115	19
MLT-3–NEKL-3(1)	192	65
NEKL-3–MLT-3(2)	35	11
MLT-3–NEKL-3(2)	39	16
NEKL-3–MLT-3(6)	54	23
MLT-3–NEKL-3(6)	101	14
NEKL-3–MLT-3(7)	266	12
MLT-3_NEKL-3(7)	430	55

### Sheet: (5) Fig 4F
	Carboxylase %	% Epidermal			% Up 2F	% Epidermal			% Epidermal	% Upreg
NEKL-2(1)	21	96		NEKL-2(1)	86	96		NEKL-2(1)	96	86
NEKL-3(1)	25	93		NEKL-3(1)	64	93		NEKL-3(1)	93	64
MLT-3(1)	24	94		MLT-3(1)	80	94		MLT-3(1)	94	80
NEKL-2(2)	5.1	83		NEKL-2(2)	38	83		NEKL-2(2)	83	38
NEKL-3(2)	5.2	79		NEKL-3(2)	40	79		NEKL-3(2)	79	40
MLT-2(2)	10	79		MLT-2(2)	40	79		MLT-2(2)	79	40
MLT-3(2)	4.6	87		MLT-3(2)	42	87		MLT-3(2)	87	42
MLT-4(2)	10	78		MLT-4(2)	30	78		MLT-4(2)	78	30
MLT-2(4)	16	87		NEKL-2(3)	60	98		NEKL-2(3)	98	60
MLT-4(4)	18	95		NEKL-3(3)	55	97		NEKL-3(3)	97	55
NEKL-2(6)	11	85		MLT-2(4)	27	87		MLT-2(4)	87	27
NEKL-3(6)	9.9	85		MLT-4(4)	58	95		MLT-4(4)	95	58
MLT-2(6)	13	80		NEKL-2(6)	57	85		NEKL-2(6)	85	57
MLT-3(6)	11	73		NEKL-3(6)	55	85		NEKL-3(6)	85	55
MLT-4(6)	14	77		MLT-2(6)	56	80		MLT-2(6)	80	56
NEKL-2(7)	27	88		MLT-3(6)	63	73		MLT-3(6)	73	63
NEKL-3(7)	15	88		MLT-4(6)	60	77		MLT-4(6)	77	60
MLT-3(7)	33	91		NEKL-2(7)	94	88		NEKL-2(7)	88	94
NEKL-2(8)	21	90		NEKL-3(7)	65	88		NEKL-3(7)	88	65
NEKL-3(8)	24	96		MLT-3(7)	76	91		MLT-3(7)	91	76
MLT-3(8)	21	85		NEKL-2(8)	73	90		NEKL-2(8)	90	73
				NEKL-3(8)	78	96		NEKL-3(8)	96	78
				MLT-3(8)	64	85		MLT-3(8)	85	64

### Sheet: (6) Fig 9B
Data in Figure 9B
RNAi (N2)	Adult viable	Larval arrest	Percent viable			RNAi ddl-2()	Adult viable	Larval arrest
Ctrl [GFP(RNAi)]	843	21	97.5694			Ctrl [GFP(RNAi)]	280	58	82.8402
mlt-2	851	45	94.9777			mlt-2	0	189	0
nekl-2	1168	22	98.1513			nekl-2	0	205	0
ddl-2	602	5	99.1763
cdc-37	424	19	95.7111
vps-13	793	12	98.5093
						RNAi ddl-1()	Adult viable	Larval arrest
						Ctrl [GFP(RNAi)]	292	87	77.0449
RNAi nekl-2(fd81)	Adult viable	Larval arrest				mlt-2	56	334	14.359
Ctrl [GFP(RNAi)]	514	29	94.6593			nekl-2	124	240	34.0659
nekl-2	0	962	0
mlt-2	0	490	0
ddl-2	410	164	71.4286
cdc-37	25	185	11.9048
vps-13	507	34	93.7153
Additional biological replicates
RNAi (N2)	Adult viable	Larval arrest	Percent viable			RNAi ddl-2()	Adult viable	Larval arrest
Ctrl [GFP(RNAi)]	663	5	99.2515			Ctrl [GFP(RNAi)]	150	56	72.8155
mlt-2	651	4	99.3893			mlt-2	0	53	0
nekl-2	659	7	98.9489			nekl-2	0	125	0
ddl-2	639	11	98.3077
cdc-37	520	38	93.19
vps-13	818	21	97.497
						RNAi ddl-1()	Adult viable	Larval arrest
RNAi nekl-2(fd81)	Adult viable	Larval arrest				Ctrl [GFP(RNAi)]	142	31	82.0809
Ctrl [GFP(RNAi)]	660	18	97.3451			mlt-2	51	189	21.25
nekl-2	0	365	0			nekl-2	15	153	8.92857
mlt-2	4	448	0.884956
ddl-2	477	168	73.9535
cdc-37	11	299	3.54839
vps-13	636	46	93.2551
